# Imaging of developing human brains with ex vivo PSOCT and dMRI

**DOI:** 10.1101/2024.07.27.605383

**Authors:** Hui Wang, Nathan Blanke, Dayang Gong, Alpen Ortug, Jose Luis Alatorre Warren, Christopher Clickner, William Ammon, Jackson Nolan, Zoe Cotronis, Andre van der Kouwe, Emi Takahashi

**Author notes:** Corresponding authors: Hui Wang, Emi Takahashi, Athinoula A. Martinos Center for Biomedical Research, Department of Radiology, Massachusetts General Hospital and Harvard Medical School, Charlestown, Massachusetts, USA. Department of Radiology, Massachusetts General Hospital and Harvard Medical School, Boston, Massachusetts, USA.

## Abstract

The human brain undergoes substantial developmental changes in the first five years of life. Particularly in the white matter, myelination of axons occurs near birth and continues at a rapid pace during the first 2 to 3 years. Diffusion MRI (dMRI) has revolutionized our understanding of developmental trajectories in white matter. However, the mm-resolution of *in vivo* techniques bears significant limitation in revealing the microstructure of the developing brain. Polarization sensitive optical coherence tomography (PSOCT) is a three-dimensional (3D) optical imaging technique that uses polarized light interferometry to target myelinated fiber tracts with micrometer resolution. Previous studies have shown that PSOCT contributes significantly to the elucidation of myelin content and quantification of fiber orientation in adult human brains. In this study, we utilized the PSOCT technique to study developing brains during the first 5 years of life in combination with ex vivo dMRI. The results showed that the optical properties of PSOCT quantitatively reveal the myelination process in young children. The imaging contrast of the optic axis orientation is a sensitive measure of fiber orientations in largely unmyelinated brains as young as 3-months-old. The micrometer resolution of PSOCT provides substantially enriched information about complex fiber networks and complements submillimeter dMRI. This new optical tool offers great potential to reveal the white matter structures in normal neurodevelopment and developmental disorders in unprecedented detail.
