## Supplementary Table 1 for "Imaging of developing human brains with ex vivo PSOCT and dMRI"

### Sheet: Sheet1
	Brain age (years)	Disease/ Cause of death	Sex	Race	Postmortem interval (hours)	Additional information about the cases
Case 1, #5308	4 years and 183 days old	Blunt force head injuries	Male	Caucasian	21	He was a children with Autism Spectrum Disorder (ASD). The cause of death was skull fractures as a result of blunt force head injuries resulting as a pedestrian hit by car. His neuropathology report described blunt force head injuries, multifocal subarachnoid hemorrage, intermediate contusions, cerebral white matter tracts and and brainstem, possible microdysgenesis, temporal lobe (clinical diagn…
Case 2, #6032	4 years and 51 days old	Head and neck injuries	Male	Caucasian	25	Cause of dead was head and neck injuries due to traffic accident. His neuropathology report included subarachnoid hemorrage in right lateral frontal lobe and ambient cistern.
Case 3, #4403	202 days old	Undetermined	Female	Caucasian	4	Cause of death was undetermined. The final neuropathology report included unremarkable infant brain.
Case 4, #4455	1 years and 100 days old	Drowning	Female	Caucasian	39	Cause of death was drowning in swimming pool. Her neuropathology report included unremarkable infant brain. Her development was appropriate for the staged age.
Case 5, #5995	103 days old male	Sudden unexpected death of infancy	Male	NA	22	(race was not applicable) Cause of death was sudden unexpected death of infancy. His report included development was was appropriate for staged age.
